# Analyzing the morphological variation of the Galápagos mistletoe *Phoradendron berteroanum* (Santalaceae) using herbarium specimens

**DOI:** 10.1101/2025.05.16.654492

**Authors:** Juliana Puentes-Marín, Anakah Denison, Justine Villalba-Alemán, Johny Mazón-Redín, C. Miguel Pinto

## Abstract

The hemiparasitic mistletoe *Phoradendron berteroanum* in the Galápagos shows remarkable morphological variation suggesting either the presence of clinal or abrupt geographical variation. To find patterns of the morphological variation of *P. berteroanum*. Eight vegetative and flower traits were measured from 68 herbarium specimens. Univariate and multivariate analyses comparing the traits by altitude, island, host and vegetation cover were performed. It was found that leaf size and internode length were larger at mid-elevations, while the number of floral segments decreased with altitude. Flower number varied by host, notably higher on *Scalesia baurii* from Pinzón Island. No evidence of unique island populations was found, so there is no morphological support for considering more than one species of mistletoe in the Galápagos. These results, however, reveal how *P. berteroanum* respond to local environmental conditions across the Galápagos.
