## Supplementary Table 1 for "Analyzing the morphological variation of the Galápagos mistletoe *Phoradendron berteroanum* (Santalaceae) using herbarium specimens"

AN	LL	LW	In	IfS	Fs	FlS	FlSLength	Fln (Fl)	elevation	island	host	Ecological	Ecosis_Nat
171	8.27	3.98	11.9	1.67	0.34	5	0.58	16.67	241	santacruz		Transition	AA
305	4.7	2.16	3.74	1	0.23	5.33	0.84	20.18	120	isabela
1701	4.99	2.86	4.92			4.33	1.04	19.42		isabela
2312	7.41	3.13	7.5	2	0.35	4	0.68	13.13	356	floreana	Psidium	Transition	IS
2890	5.48	2.1	7	2	0.26	3.5	0.58	20.6		isabela
3907	5.35	3.4	9.1	2	0.3	2.5	1.02	9.8	600	santacruz	Zanthoxylum fagara	Humid	EFS
4472	5.86	3.31	7.85	1	0.3	5.67	0.52	11.94	620	santacruz	Zanthoxylum fagara	Humid	EFS
4513	5.11	2.31	4.96	1.4	0.24	5	0.64	18.44	400	isabela
4652	7.75	3.2	4.96						420	pinta	Croton
5048	8.55	4.38	8.13	2.67	0.54	3.67	0.75	22.27	515	santacruz	Zanthoxylum fagara	Humid	IS
5906	5.62	2.05	6.05	2	0.2	3	0.25	3		isabela			RL
8106	9.67	5.03	7.83	1.5	0.25	5.5	0.35	19.33	450	pinta
8428	6.2	3.77	8.78	1	0.3	3.5	0.7	22.71	600	santacruz	Scalesia Pedunculata	Humid	EFS
8779	3.05	2.35	4.85	1.33	0.2	5.33	0.52	11.13	147	santiago
9286	3.98	1.98	5.8	2	0.25	4	0.3	4	235	floreana		Transition	EFS
10972	4.1	1.9	4.9	2	0.25	5	0.34	7.2	360	floreana	Macraea	Humid	SEF
11999	8.13	4.07	4.14	2	0.3	3	0.77	15.17	335	santacruz		Transition	DF
15774	6.92	2.34	7.56	1.4	0.21	6.2	0.59	8.07	320	santacruz		Transition	AA
17733	3.51	2.16	4.1			4.5	0.36	13	128	sancristobal	Bursera graveolens	Arid	DF
17782	6.1	2.32	10.63	2	0.33	4	0.85	21.5	700	isabela		Humid	EFS
44546	4.17	1.97	3.8	1	0.1	6	0.4	8	1613	isabela		Arid	DUG
48001	9.14	6.2	9.38						370	floreana	ground	Humid	EFS
48100	5.25	2.88	6.18	1	0.1	4	0.83	11.25	370	floreana	ground	Humid	EFS
48542	3.86	1.41	5.92			6	0.63	22.67	440	floreana	ground	Humid	DF
53101	6.24	3.38	7.34	1.17	0.3	4.33	0.79	10.04	420	pinzon		Transition	SEF
53245	4.02	2.22	6.79	1.6	0.28	4.8	0.47	14.56	308	pinzon		Arid	SEF
53369	4.5	3.33	7.75	1.4	0.27	5.2	0.62	9.92	304	pinzon		Transition	SEF
53869	10.5	5.7	13.7						1390	fernandina		Humid	DF
55405	4.84	1.78	5.64	1.5	0.37	3.75	0.93	23.27	1511	isabela	ground	Humid	DUG
55449	6.62	3.18	11.17	1	0.33	4.5	0.84	15.28	1511	isabela	ground	Humid	DF
55454	5.09	1.84	6.5	1.33	0.73	5.33	0.56	18	1617	isabela	ground	Humid	DUG
13224A	7.55	3.68	12.09			5.8	0.38	16.5	700	isabela	Scalesia cordata	Humid	HG
13224B	7.46	3.22	16.95			3		12	700	isabela	Scalesia cordata	Humid	HG
14332A	8.43	3.02	6.7			3.5	3.44	24.86	905	isabela	Zanthoxylum fagara	Humid	IS
14332B	11	5.86	12.57	2	0.48	2.67	1.49	25.63	905	isabela	Zanthoxylum fagara	Humid	IS
15863A	7.34	3.26	6.69	1.86	0.37	5.43	0.73	18.38	85	isabela	Scalesia cordata	Arid	DF
15863B	7.02	3.42	5.32	1.5	0.37	6.5	0.78		85	isabela	Scalesia cordata	Arid	DF
44325A	4.95	2.14	6.06	1.33	0.28	4	0.84	13.75	200	isabela		Transition	EFS
44325B	5.28	2.3	7.78	1	0.2	4.67	1	19.69	200	isabela		Transition	EFS
49540A	5.81	2.51	4.53			4	1.03	27.29	1240	isabela			DF
49540B	5.44	2.13	5.04	1	0.2	4.33	0.5	11.27	1240	isabela	Zanthoxylum fagara		DF
49541A	5.38	2.17	4.12	1	0.2	4	0.48	15.75	1590	isabela	Lippia rosmarinifolia		DF
49541B	7.32	3.15	6.25	2.67	0.29	4.67	0.76	12	1590	isabela	Lippia rosmarinifolia		DF
49541C	5.85	2.6	7.12	2	0.5	4	1.33	12.25	1590	isabela	Lippia rosmarinifolia		DF
54057A	4.98	2.18	4.68			4	0.64	18.83	1608	isabela		Humid	DF
54057B	6.45	2.42	5.5			4.5	0.6	20.2	1608	isabela		Humid	DF
58602A	4.37	2.62	7.4	1.2	0.27	6	0.71	17.19	200	floreana		Transition	DF
58602B	4.37	2.59	7.48	1.75	0.3	7.2	0.63	19.03	200	floreana		Transition	DF
58602C	5.5	3.39	7.65	1.33	0.35	6.5	0.7	18.44	200	floreana		Transition	DF
58888A	2.65	2.95	3.1	1.8	0.21	5.71	0.85	27.51	301.57	pinzon	Scalesia baurii subsp. baurii.	Humid	DF
58888B	4.75	3	5.05	1	0.28	5.6	1.11	31.12	301.57	pinzon	Scalesia baurii subsp. baurii.	Humid	DF
58888C	3.2	1.75	5.9	1	0.25	5	1.18	28.82	301.57	pinzon	Scalesia baurii subsp. baurii.	Humid	DF
6938A	5.88	2.42	6.6	2	0.35	5.4	0.64			isabela	Zanthoxylum fagara
6938B	6.87	3.22	6.03	1.67	0.33	5.67	1	19		isabela	Zanthoxylum fagara
7039A	8.26	3.67	8.54	1	0.1	6.25	0.32		560	pinta	Zanthoxylum fagara
7039B	9.1	4.06	6.2	2	0.28	5	0.49	19.71	560	pinta	Zanthoxylum fagara
7039C	6.72	3	7.38	2.17	0.4	4.33	0.56		560	pinta	Zanthoxylum fagara
9134A	3.85	0.95	3.75			4	0.13		25	isabela	Zanthoxylum fagara	Littoral	DF
9134B	1.8	0.9	2.57	1	0.15	3.5	0.1		25	isabela	Zanthoxylum fagara	Littoral	DF
9134C	4.57	1.65	4.58	1	0.2	4	0.59	15.5	25	isabela	Zanthoxylum fagara	Littoral	DF
